# Systematic comparison of sequencing-based spatial transcriptomic methods

**DOI:** 10.1101/2023.12.03.569744

**Authors:** Yue You, Yuting Fu, Lanxiang Li, Zhongming Zhang, Shikai Jia, Shihong Lu, Wenle Ren, Yifang Liu, Yang Xu, Xiaojing Liu, Fuqing Jiang, Guangdun Peng, Abhishek Sampath Kumar, Matthew E. Ritchie, Xiaodong Liu, Luyi Tian

**Author notes:** These authors contributed equally to this work (Yue You, Yuting Fu).

## Abstract

Recent advancements of sequencing-based spatial transcriptomics (sST) have catalyzed significant advancements by facilitating transcriptome-scale spatial gene expression measurement. Despite this progress, efforts to comprehensively benchmark different platforms are currently lacking. The extant variability across technologies and datasets poses challenges in formulating standardized evaluation metrics. In this study, we established a collection of reference tissues and regions characterized by well-defined histological architectures, and used them to generate data to compare six sST methods. We highlighted molecular diffusion as a variable parameter across different methods and tissues, significantly impacting the effective resolutions. Furthermore, we observed that spatial transcriptomic data demonstrate unique attributes beyond merely adding a spatial axis to single-cell data, including an enhanced ability to capture patterned rare cell states along with specific markers, albeit being influenced by multiple factors including sequencing depth and resolution. Our study assists biologists in sST platform selection, and helps foster a consensus on evaluation standards and establish a framework for future benchmarking efforts that can be used as a gold standard for the development and benchmarking of computational tools for spatial transcriptomic analysis.
