## Supplementary Tables for "Systematic comparison of sequencing-based spatial transcriptomic methods": Supplementary Table 1.xlsx

### Sheet: Sheet1
Platform	Capturing oligos	size of the array	Barcode sequencing for each array	feature diameters/𝜇m	feature center distances (𝜇m)	Number of spots	Array substrate	amplification method	tissue used in this study	Complexity (set up from the beginning)	Experimental complexity
BMKMANU S1000	assembled beads	0.68 cm x 0.68 cm	yes	2.5	4.8	2200000	glass	TSO & PCR	brain, embryo	hard	medium
HDST	assembled beads	0.57 cm x 0.24 cm	yes	2	2		silicon	T7 aRNA	olfactory bulb (p)	hard	hard
Visium	spotted DNAs	0.65 cm x 0.65 cm	no	55	100	5000	glass	TSO & PCR	brain, embryo, olfactory bulb(p)		easy
DBiT-Seq	microfluidic wells	0.5 cm x 0.5 cm, 0.2 cm x 0.2 cm	no	10/20/50	20/40/100	2500	microfluidic channel-divided tissue	TSO & PCR	brain, embryo (p)	easy	easy
Slide-SeqV2	assembled beads	3 mm diameter(max: 5mm)	yes	10	10	50000-100000	glass	RPE & PCR	brain(p), embryo(p), olfactory bulb (p)	medium	easy
Stereo-Seq	DNA nanoballs	1 cm x 1 cm (0.5 cm x 0.5 cm, 1x2,2x2,1,3x1x4......max: 13.2x13.2) customizable	yes	0.22	0.5	4x10^8	sililcon	RPE & PCR	brain, embryo, olfactory bulb(p)	hard	medium
PIXEL-seq	polonies	2 cm x 0.9 cm	yes	1	1		crosslinked PAA gel	TSO & PCR	olfactory bulb(p)	medium	hard
