## Supplementary Tables for "Systematic comparison of sequencing-based spatial transcriptomic methods": Supplementary Table 2.xlsx

### Sheet: Sheet1
Sample ID		Platform	Tissue type	Data source
eb_stomic		Stereo-seq V2	E12.5 Mouse embryo	This study
brain_stomic		Stereo-seq V2	Adult Mouse brain	This study
ob_stomic		Stereo-seq V1	Adult Mouse olfactory bulb	https://db.cngb.org/stomics/mosta/
eb_visium_1		Visium	E12.5 Mouse embryo	This study
eb_visium_2		Visium	E12.5 Mouse embryo	This study
brain_visium_1		Visium	Adult Mouse brain	This study
brain_visium_2		Visium	Adult Mouse brain	This study
ob_visium		Visium	Adult Mouse olfactory bulb	GEO: GSE153859
eb_bmk_1		BMK S1000	E12.5 Mouse embryo	This study
eb_bmk_2		BMK S1000	E12.5 Mouse embryo	This study
brain_bmk_1		BMK S1000	Adult Mouse brain	This study
brain_bmk_2		BMK S1000	Adult Mouse brain	This study
ob_hdst		HDST	Adult Mouse olfactory bulb	GEO: GSE130682
eb_slideseq		Slide-seq V2	E12.5 Mouse embryo	Puck_190926_03 (10.1038/s41587-020-0739-1)
brain_slideseq_1		Slide-seq V2	Adult Mouse brain	Puck_191204_01 (10.1038/s41587-020-0739-1)
brain_slideseq_2		Slide-seq V2	Adult Mouse brain	Puck_200115_08 (10.1038/s41587-020-0739-1)
ob_slideseq		Slide-seq V1.5	Adult Mouse olfactory bulb	Puck_200127_15 (10.1038/s41587-020-0739-1)
eb_dbit_1		DBiT-seq	E10 Mouse eye	GEO: GSM4189615
eb_dbit_2		DBiT-seq	E10 Mouse eye	GEO: GSM4096261
brain_dbit		DBiT-seq	Adult Mouse brain	This study
ob_pixel		Pixel-seq	Adult Mouse olfactory bulb	GEO: GSE121891
